# Revealing Protein-Level Functional Redundancy in the Human Gut Microbiome using Ultra-deep Metaproteomics

**DOI:** 10.1101/2021.07.15.452564

**Authors:** Leyuan Li, Zhibin Ning, Xu Zhang, James Butcher, Caitlin Simopoulos, Janice Mayne, Alain Stintzi, David R. Mack, Yang-Yu Liu, Daniel Figeys

## Abstract

Functional redundancy is a key property of ecosystems and represents the fact that phylogenetically unrelated taxa can play similar functional roles within an ecosystem. The redundancy of potential functions of human microbiome has been recently quantified using metagenomics data. Yet, the redundancy of functions which are actually expressed within the human microbiome remains largely unexplored. Here, we quantify the protein-level functional redundancy in the human gut microbiome using metaproteomics and network approaches. In particular, our ultra-deep metaproteomics approach revealed high protein-level functional redundancy and high nestedness in proteomic content networks - bipartite graphs that connect taxa with their expressed functions. We further examined multiple metaproteomics datasets and showed that various environmental factors, including individuality, biogeography, xenobiotics, and disease, significantly altered the protein-level functional redundancy. Finally, by projecting the bipartite proteomic content networks into unipartite weighted genus networks, functional hub genera across individual microbiomes were discovered, suggesting that there may be a universal principle of functional organization in microbiome assembly.

**Highlights:**

- Ultra-deep metaproteomics reveals high protein-level functional redundancy in the human gut microbiome
- Within-sample proteomic content networks display universal topology
- Various environmental factors influence the redundancy of expressed functions
- Functional hub genera are present across different datasets
