## Supplementary table for "Revealing Protein-Level Functional Redundancy in the Human Gut Microbiome using Ultra-deep Metaproteomics"

### Sheet: Table S1
Table S1. Informations of the four metaproteomics datasets
Dataset name in brief	DOI	Pubmed ID	Sample type	Bacterial cell lysis and protein extraction	Fractionation method	Mass spectrometer (MS) model	MS run time per sample (minute)	Unique peptides per sample (Mean ± SD)	Protein groups per sample (Mean ± SD)
SISPROT	10.1021/acs.analchem.7b02224	28749657	Fecal sample	Bacterial cells were lysed in urea-Tris-HCl buffer containing 4% SDS, proteins were precipitated and washed before trypsin digestion	SISPROT workflow	Orbitrap Fusion (ThermoFisher Scientific)	1300	44,922 ± 8,201	20,558 ± 993
RapidAIM	10.1186/s40168-020-00806-z	32160905	Cultured fecal sample	Bacterial cells were lysed in urea-Tris-HCl buffer, cell lysate were directly used for trypsin digestion	No fractionation	Q Exactive (ThermoFisher Scientific)	90	15,017 ± 3,654	6,684 ± 998
Berberine	10.1080/19490976.2020.1755413	32372706	Cultured fecal sample	Bacterial cells were lysed in urea-Tris-HCl buffer, cell lysate were directly used for trypsin digestion	No fractionation	LTQ-Orbitrap XL (Thermo Electron)	240	4,345 ± 1,368	5,612 ± 956
IBD	10.1038/s41467-018-05357-4	30030445	Intestinal aspirate sample	Bacterial cells were lysed in urea-Tris-HCl buffer containing 4% SDS, proteins were precipitated and washed before trypsin digestion	No fractionation	Q Exactive (ThermoFisher Scientific)	240	32,882 ± 8,836	14,603 ± 3,328
RapidAIM dataset compound information
#	Compound	Abbreviation used
1	Metformin hydrochloride	MTFR
2	Berberine chloride	BRBR
3	Rifaximin	RFXM
4	Metronidazole	MTRN
5	Isoniazid	ISNZ
6	Ciprofloxacin	CPRF
7	Resveratrol	RSVR
8	Daidzein	DDZN
9	Risperidone	RSPR
10	Olanzapine	OLNZ
11	Methylprednisolone	MTHY
12	Cortisone	CRTS
13	Olsalazine sodium	OLSL
14	Sulfasalazine	SLFS
15	Mesalamine	MSLM
16	Diclofenac sodium	DCLF
17	Indomethacin	INDM
18	Ibuprofen	IBPR
19	Ketoprofen	KTPR
20	Naproxen sodium	NPRX
21	Ranitidine hydrochloride	RNTD
22	Nizatidine	NZTD
23	Cimetidine	CMTD
24	Lovastatin	LVST
25	Simvastatin	SMVS
26	Pravastatin sodium	PRVS
27	Atorvastatin Calcium	ATRV
28	Rosuvastatin	RSVS
29	Azathioprine	AZTH
30	Mercaptopurine	MRCP
31	Cyclophosphamide monohydrate	CYCL
32	Methotrexate hydrate	MTHT
33	Lubiprostone	LBPR
34	Ezetimibe	EZTM
35	Rapamycin	RPMY
36	Omeprazole	OMPR
37	Paracetamol (Acetaminophen)	PRCT
38	Digoxin	DGXN
39	5-Fluorocytosine	FLCY
40	Loperamide oxide monohydrate	LPRM
41	Levodopa	LVDP
42	Na-butyrate	NBTY
43	FOS (Fructooligosaccharide)	FOS
Berberine dataset compound information
#	Compound name	Abbreviation used
1	Tetrahydroepiberberine	THEBBR
2	13-Methylberberine Chloride	13MBBR
3	Demethyleneberberine	DMBBR
4	Oxyberberin	OBBR
5	Tetrahydroberberine	THBBR
6	Dihydroberberine	DHBBR
7	Columbamine	COBA
8	Jatrorrhizine	JATZ
9	Coptisine	CTS
10	Palmatrubine	PMTB
11	Sanguinarine	SANGR
12	Acetylcorynoline	ACORL
13	Chelerythrine	CLTR
14	6-Ethoxysanguinarine	EOSANGR
15	Chelidonine	CLDN
16	Dihydrosanguinarine	DHSNAGR
17	Berberine Chloride	BRBR

### Sheet: Table S2
Table S2. Analysis of nFR variance contributed by individuals and compounds in the RapidAIM dataset
	Df	Sum Sq	Mean Sq	F value	Pr(>F)	Signif.
Individual	4	0.021214	0.005304	113.477	<2e-16	***
Drug	43	0.008485	0.000197	4.222	8.53e-12	***
Residuals	171	0.007992	4.7e-05
---
Signif. codes: 0 ‘***’ 0.001 ‘**’ 0.01 ‘*’ 0.05 ‘.’ 0.1 ‘ ’ 1

### Sheet: Table S3
Table S3. Analysis of nFR variance contributed by individuals and compounds in the Berberine dataset
	Df	Sum Sq	Mean Sq	F value	Pr(>F)	Signif.
Individual	6	0.02533	0.004222	14.18	1.25e-11	***
Drug	17	0.01017	0.000598	2.01	0.0173	*
Residuals	100	0.02977	0.000298
---
Signif. codes: 0 ‘***’ 0.001 ‘**’ 0.01 ‘*’ 0.05 ‘.’ 0.1 ‘ ’ 1

### Sheet: Table S4
Table S4. Analysis of nFR variance contributed by region,diagnosis and inflammation in the IBD dataset
	Df	Sum Sq	Mean Sq	F value	Pr(>F)	Signif.
Region	2	0.00722	0.003609	2.063	0.130242
Diagnosis	2	0.03052	0.01526	8.725	0.000248	***
Region:Inflamed	3	0.01597	0.005323	3.043	0.030412	*
Residuals	168	0.29384	0.001749
---
Signif. codes: 0 ‘***’ 0.001 ‘**’ 0.01 ‘*’ 0.05 ‘.’ 0.1 ‘ ’ 1

### Sheet: Table S5
Table S5. Analysis of dij variance contributed by individuals, compounds and their interactions in the RapidAIM dataset
Permutation test for adonis under reduced model
Terms added sequentially (first to last)
Permutation: free
Number of permutations: 999
adonis2(formula = data.dist ~ Individual * Drug, data = data.meta, permutations = 999)
	Df	SumOfSqs	R2	F	Pr(>F)	Signif.
Individual	5	0.024315	0.55809	174.921	0.001	***
Drug	43	0.005463	0.1254	4.5701	0.001	***
Individual:Drug	214	0.013512	0.31013	2.2711	0.001	***
Residual	10	0.000278	0.00638
Total	272	0.043568	1
---
Signif. codes: 0 ‘***’ 0.001 ‘**’ 0.01 ‘*’ 0.05 ‘.’ 0.1 ‘ ’ 1

### Sheet: Table S6
Table S6. Analysis of dij variance contributed by individuals and compounds in the Berberine dataset
Permutation test for adonis under reduced model
Terms added sequentially (first to last)
Permutation: free
Number of permutations: 999
adonis2(formula = data.dist ~ Individual + Drug, data = data.meta, permutations = 999)
	Df	SumOfSqs	R2	F	Pr(>F)	Signif.
Individual	6	0.014005	0.22807	7.2299	0.001	***
Drug	21	0.008337	0.13577	1.2297	0.066	.
Residual	121	0.039063	0.63616
Total	148	0.061405	1
---
Signif. codes: 0 ‘***’ 0.001 ‘**’ 0.01 ‘*’ 0.05 ‘.’ 0.1 ‘ ’ 1

### Sheet: Table S7
Table S7. Analysis of dij variance contributed by region, diagnosis and inflammation in the IBD dataset
Permutation test for adonis under reduced model
Terms added sequentially (first to last)
Permutation: free
Number of permutations: 999
adonis2(formula = data.dist ~ Region + Diagnosis + Diagnosis:Inflammed, data = data.meta, permutations = 999)
	Df	SumOfSqs	R2	F	Pr(>F)	Signif.
Region	3	0.000394	0.01222	0.8851	0.523
Diagnosis	2	0.000729	0.0226	2.456	0.014	*
Region:Inflammed	3	0.001155	0.03578	2.5923	0.005	**
Residual	202	0.029995	0.9294
Total	210	0.032274	1
---
Signif. codes: 0 ‘***’ 0.001 ‘**’ 0.01 ‘*’ 0.05 ‘.’ 0.1 ‘ ’ 1
